# Synaptic networks shape clinical phenotypes in neurodevelopmental disorders: An integrative clinical, genetic and biological perspective

**DOI:** 10.64898/2026.01.23.701319

**Authors:** Juliana Ribeiro-Constante, Julia Romagosa-Perez, Alfonso Oyarzábal, Enric X. Martin Rull, Angeles García-Cazorla

**Affiliations:** Neurometabolic Unit and Synaptic Metabolism Laboratory, Neurology Department, CIBERER and MetabERN, Sant Joan de Déu (SJD) Children’s Hospital, Barcelona 08950, Spain; Institut de Recerca Sant Joan de Déu, Barcelona 08950, Spain; Pediatric Neurometabolism and Personalized Therapies Lab, University Abat Oliba CEU, Barcelona 08022, Spain; Automatic Control Department, Technical University of Catalonia (UPC), Campus Diagonal Sud, Barcelona 08028, Spain; Medicina i Recerca Translacional, Facultat de Medicina i Ciències de la Salut, Universitat de Barcelona, Barcelona, 08036, Spain

**Author notes:** Corresponding author: Ángeles García-Cazorla, Corresponding author’s address: Neurometabolic Unit and Synaptic Metabolism Lab, Department of Neurology, Hospital Sant Joan de Déu and Institut de Recerca Sant Joan de Déu, CIBERER-ISCIII and MetabERN, Corresponding author’s, Corresponding author’s. These authors contributed equally to this work (Juliana Ribeiro-Constante, Julia Romagosa-Perez).

**Keywords:** Human Phenotype Ontology, synaptic biological processes, developmental gene expression, synaptic compartment localization, neurodevelopmental disorder clustering

## Abstract

**Background:** Clinical variability in synaptopathies suggests complex multidimensional interactions. The resulting phenotypes depend not only on the affected gene, but also on its functional role, subcellular localization, and spatiotemporal brain expression, among other potential influencing factors. Here, we present a proof of concept integrating genetic, synaptic, and developmental expression data to explore how shared pathways can lead to similar clinical manifestations across different synaptic disorders.We systematically curated published clinical data from 1,648 patients with pathogenic variants in 20 synaptic genes, through deep phenotyping using standardized Human Phenotype Ontology (HPO) annotation. Functional gene groups were defined based on synaptic localization, biological process, brain expression patterns and disease onset. Brain developmental expression data were obtained from the BrainSpan Atlas, normalized, and analyzed to assess gene co-expression and timing of peak expression.

**Results:** Integrating synaptic biology with developmental gene expression data reveals phenotypic emergence through interconnected synaptic characteristics. Subcellular localization shapes manifestations: presynaptic variants associate with motor disorders and postsynaptic variants with broader systemic involvement. Biological processes further refine phenotypes, with transport processes associated with hypotonia and signaling pathways linked to early-onset symptoms. Developmental timing adds dimension: prenatal expression peaks align with cognitive impairments and postpubertal peaks with motor decline. Crucially, clinical profiles mirror co-expression patterns of affected genes, demonstrating dynamic interactions across spatial, functional, and temporal dimensions.

**Conclusions:** By mapping symptoms into synaptic networks across developmental windows, this work establishes the foundation for a “SynGO-Clinic” platform, a clinical extension of SynGO, to advance biological insight, diagnostics, and targeted therapies in neurodevelopmental synaptopathies.
