## Supplementary Table 1 for "Synaptic networks shape clinical phenotypes in neurodevelopmental disorders: An integrative clinical, genetic and biological perspective"

### Sheet: Hoja1
Supplementary Table 1. Summary of the literature review process. This table details the systematic review conducted for each gene included in the study. For every gene, the table lists the selected publications, the number of patients reported per article, the number of patients included in our cohort, and the date of search. *Number of patients considered prior to filtering for a minimum number …
LITERATURE SEARCH
GENE	DATE	KEY WORDS	NUMBER OF PAPERS (last 10 years )	SELECTED PAPERS	SELECTION CRITERIA		NUMBER OF PATIENTS CONSIDERED*	COMMENTS
				PMID	YEAR	PHENOTYPE
SYNGAP1	November -30-2023	SYNGAP1 AND ((COHORT) OR (PATIENT) OR ((SERIE) AND (PATIENTS)) OR (CASE REPORT))	97	30541864	2019	54 patients reported with P or LP variants with detailed clinical phenotype	54
				30685520	2019	8 patients reported with P or LP variants with detailed clinical phenotype	8
				38045990	2023	27 patients reported with P or LP variants with detailed clinical phenotype	21	Two patients are described in the Vlaskamp et al., 2019 and two in the Mignot et al., 2016
				36583017	2022	10 patients reported with P or LP variants with detailed clinical phenotype	10
				31395010	2019	16 patients reported with P or LP variants with detailed clinical phenotype	16
				26989088	2016	17 patients reported with P or LP variants with detailed clinical phenotype	16	One patient is described in the Vlaskamp et al., 2019
DNM1	January - 16 - 2024	DNM1 AND ((COHORT) OR (PATIENT) OR ((SERIE) AND (PATIENTS)) OR (CASE REPORT))	40	26795593	2016	1 patient reported with P or LP variants with detailed clinical phenotype	1				N patients
				37039969	2023	1 patient reported with P or LP variants with detailed clinical phenotype	1			SYNGAP1	125
				25533962	2015	3 patients reported with P or LP variants with detailed clinical phenotype	3			DNM1	60
				28667181	2017	21 patients reported with P or LP variants with detailed clinical phenotype	21			SHANK3	157
				36413998	2022	11 patients reported with P or LP variants with detailed clinical phenotype	11			CDKL5	100
				37248033	2023	55 patients reported with P or LP variants with detailed clinical phenotype	23	Eleven patients are described in the Parthasarathy et al., 2022 and 21, in the von Spiczak et al 2027		NRXN1	100
SHANK3	January - 16 - 2024	SHANK3 AND ((COHORT) OR (PATIENT) OR ((SERIE) AND (PATIENTS)) OR (CASE REPORT)	242	33256793	2020	29 patients reported with P or LP variants with detailed clinical phenotype	29			OPHN1	77
				32021603	2019	15 patients reported with P or LP variants with detailed clinical phenotype	15			DNAJC5	60
				30537371	2018	28 patients reported with P or LP variants with detailed clinical phenotype	28			CASK	148
				29263841	2017	85 patients reported with P or LP variants with detailed clinical phenotype	85			STXBP1	103
CDKL5	January - 16 - 2024	CDKL5 AND ((COHORT) OR (PATIENT) OR ((SERIE) AND (PATIENTS)) OR (CASE REPORT)	308	36417806	2022	11 patients reported with P or LP variants with detailed clinical phenotype	11			TUBA1A	92
				33989939	2021	50 patients reported with P or LP variants with detailed clinical phenotype	50			MECP2	117
				33436160	2021	29 patients reported with P or LP variants with detailed clinical phenotype	29			SLC6A8	100
				31122804	2019	4 patients reported with P or LP variants with detailed clinical phenotype	4			FMR1	60
				27599155	2016	4 patients reported with P or LP variants with detailed clinical phenotype	4			LGI1	88
				25762588	2015	2 patients reported with P or LP variants with detailed clinical phenotype	2			HNRNPU	81
OPHN1	November-2023	OPHN1 AND ((COHORT) OR (PATIENT) OR ((SERIE) AND (PATIENTS)) OR (CASE REPORT))	19	33638601	2021	4 patients reported with P or LP variants with detailed clinical phenotype	3			CNTNAP2	71
				32872024	2020	2 patients reported with P or LP variants with detailed clinical phenotype	2			PURA	100
				29960046	2018	50 patients reported with P or LP variants with detailed clinical phenotype	3	Includes LR of patients from Moortgat 2018, Busa 2017, Santos-Reboucas 2014, Al-Owain 2011, Madrigal 2008, Zanni 2005, Chabrol 2005, des Portes 2004, Philip 2003, Bergmann 2003		GRIN2B	63
				29510240	2018	13 patients reported with P or LP variants with detailed clinical phenotype	13			UBE3A	60
				30534410	2019	1 patient reported with P deletion with detailed clinical phenotype	1			GNAO1	100
				27390894	2017	1 patient with intragenic deletion of OPHN1	1			TOTAL	1862
				24105372	2014	Brazilian XLID family co-segregating a novel intragenic deletion in OPHN1	7
				20528889	2011	Saudi family of four boys and one girl affected with XLMR caused by Novel intragenic deletion in OPHN1	5
				18261018	2008	4 males with a deletion spanning exons 21 and 22 of the OPHN1 gene	4
				17845870	2007	Female patient with mental retardation due to a chromosomal rearrangement disrupting the OPHN1 gene on Xq12	1
				16221952	2005	14 patients reported with P or LP variants with detailed clinical phenotype	14
				16158428	2005	3 patients reported with P or LP variants with detailed clinical phenotype	3
				14735583	2004	5 patients reported with P or LP variants with detailed clinical phenotype	4	1 patient is reported in Bienvenu et. Al 1997
				12807966	2003	6 patients reported with P or LP variants with detailed clinical phenotype	6
				12805098	2003	5 affected males and 2 female carriers of a genomic deletion of exon 19 causing a frameshift	7
				10439959	1999	2 sisters with a 46,XY karyotype and a microdeletion of the oligophrenin-1 gene and 1.1 Mb of flanking DNA	2
				9195162	1997	Patient with a balanced translocation t (X;12) (q11;q15)	1
DNAJC5	November-2023	DNAJC5 AND ((COHORT) OR (PATIENT) OR ((SERIE) AND (PATIENTS)) OR (CASE REPORT))	16	37566176	2023	1 patient reported with P or LP variant with detailed clinical phenotype	1
				34720963	2021	1 patient reported with P or LP variant with detailed clinical phenotype	1
				31919451	2020	2 patients reported with LP variants	2
				35462699	2022	1 patient reported with LP variant with detailed clinical phenotype	1
				29506599	2018	5 patients reported with P or LP variant with detailed clinical phenotype	5
				26610600	2015	1 patient reported with P or LP variant with detailed clinical phenotype	1
				22978711	2013	20 patients reported with P or LP variant with detailed clinical information	20	15 patients of the Perry family, originally described in Boehme et al. 1971, 3 patients of the Alabama family (UCL562) and one new case report
				28587997	2013	1 patient reported with P or LP variant with detailed clinical phenotype	1
				22235333	2012	4 patients reported with P or LP variant with detailed clinical phenotype	4	Description of 2 patients of an affected family (Perry) first described in Boehme et al. 1971.
				21820099	2011	11 patients reported with P or LP variant with detailed clinical phenotype	11	Family P1.
				12112194	2002	6 patients reported with P or LP variant with detailed clinical phenotype	6	N1 family. The family is also described in Nijssen et al 2009 (19699676) and 2003 (14655761).Mutation is analysed in Noskova et al. 2011
				11489285	2001	7 patients reported with P or LP variant with detailed clinical phenotype	7	Mutation is analysed in Benitez et al 2011 (22073189)
CASK	December-2023	CASK AND ((COHORT) OR (PATIENT) OR ((SERIE) AND (PATIENTS)) OR (CASE REPORT))	84	36660024	2023	1 patient with a LoF mutatin and detailed clinical phenotype	1	Description of 3 patients of Moog et al., 2015 and one patient from Jinnou et al., 2012 Nakamura et al., 2014
				37095367	2023	1 patient reported with LP variant with detailed clinical information	1
				36159992	2022	1 patient reported with P variant with detailed clinical information	1
				35550617	2022	1 patient reported with LP variant with detailed clinical information	1
				35777792	2022	1 patient reported with P or LP variant with detailed clinical information	1
				36092876	2022	4 patients reported with P or LP variant with detailed clinical information	4
				35670295	2022	11 patients reported with P variant with detailed clinical information	11
				35238482	2022	Reciprocal Xp11.4p11.3 microdeletion/microduplication spanning USP9X, DDX3X, and CASK genes	2
				36168867	2022	2 patients reported with P or LP variant with detailed clinical information	2
				35668446	2022	1 patient reported with P variant with detailed clinical information	1
				36137748	2022	4 patients reported with P variant with detailed clinical information	4
				34221169	2021	1 patient reported with P variant with detailed clinical information	1
				33272775	2021	1 patient reported with P or LP variant with detailed clinical information	1
				33629417	2021	4 patients reported with P variant with detailed clinical information	4
				32696595	2020	1 patient reported with P or LP variant with detailed clinical information	1
				32700313	2020	1 patient reported with P or LP variant with detailed clinical information	1
				30549415	2020	1 patient reported with P variant with detailed clinical information	1
				30510536	2018	1 patient reported with P variant with detailed clinical information	1
				29617172	2018	1 patient reported with P variant with detailed clinical information	1
				30289607	2018	1 patient reported with P or LP variant with detailed clinical information	1
				29426960	2018	3 patient reported with P or LP variant with detailed clinical information	3
				29691940	2018	4 patients reported with P or LP variant with detailed clinical information	4
				28783747	2017	32 patient reported with P or LP variant with detailed clinical information	13	19 patients are originally reported in Hayashi et al. 2008 and 2012 (18629876,21735175) and Takanashi et al 2012
				29258560	2017	3 patient reported with P or LP variant with detailed clinical information	3
				29158550	2017	1 patient reported with P or LP variant with detailed clinical information	1
				28944139	2017	2 patient reported with P or LP variant with detailed clinical information	2
				28898323	2017	1 patient reported with P or LP variant with detailed clinical information	1
				28139025	2017	1 patient reported with P or LP variant with detailed clinical information	1
				26846091	2016	1 patient reported with P or LP variant with detailed clinical information	1
				27173948	2016	1 patient reported with P or LP variant with detailed clinical information	1
				25886057	2015	8 patient reported with P or LP variant with detailed clinical information	8
				25765806	2015	1 patient reported with P or LP variant with detailed clinical information	1
				24781210	2014	1 patient reported with P or LP variant with detailed clinical information	1
				23623288	2014	1 patient reported with P or LP variant with detailed clinical information	1
				22452838	2012	13 patient reported with P or LP variant with detailed clinical information	13
				22709267	2012	2 patients reported with P or LP variant with detailed clinical information	2
				21735175	2012	10 patients reported with P or LP variant with detailed clinical information	10
				21609947	2012	3 patients reported with P or LP variant with detailed clinical information	3
				21954287	2011	20 patients reported with P or LP variant with detailed clinical information	20
				20029458	2009	7 patients reported with P or LP variant with detailed clinical information	7
				19200522	2009	4 patients reported with P variant with detailed clinical information	4	Family is described inPiluso et al. 2003, (12522552)
				19165920	2008	5 patients reported with P or LP variant with detailed clinical information	5
				18629876	2008	1 patient reported with P or LP variant with detailed clinical information	1
				17546640	2007	1 patient reported with P or LP variant with detailed clinical information	1
STXBP1	January-2024	STXBP1 AND ((COHORT) OR (PATIENT) OR ((SERIE) AND (PATIENTS)) OR (CASE REPORT))	187	37056358	2023	1 patient reported with LP variant with detailed clinical information	1
				37908909	2023	5 patients reported with P or LP variant with detailed clinical information	5
				36440324	2022	10 patients reported with P or LP variant with detailed clinical information	10
				36278550	2022	1 patient reported with LP variant with detailed clinical information	1
				35002943	2021	2 patients reported with P or LP variant with detailed clinical information	2
				34392114	2021	6 patients reported with P or LP variant with detailed clinical information	6
				35002760	2021	14 patients reported with P or LP variant with detailed clinical information	14
				30654231	2019	5 patients reported with P or LP variant with detailed clinical information	5
				31344879	2019	6 patients reported with P or LP variant with detailed clinical information	6
				29896790	2018	9 patients reported with P or LP variant with detailed clinical information	9
				29264391	2017	7 patients reported with P or LP variant with detailed clinical information	7
				26384463	2016	4 patients reported with P or LP variant with detailed clinical information	4
				26514728	2015	24 patients reported with P or LP variant with detailed clinical information	24
				20887364	2010	9 patients reported with P or LP variant with detailed clinical information	9
TUBA1A	January-2024	TUBA1A AND ((COHORT) OR (PATIENT) OR ((SERIE) AND (PATIENTS)) OR (CASE REPORT))	75	37323201	2023	1 patient reported with LP variant with detailed clinical information	1
				37131188	2023	1 patient reported with LP variant with detailed clinical information	1
				35562572	2022	1 patient reported with LP variant with detailed clinical information	1
				35892608	2022	1 patient reported with LP variant with detailed clinical information	1
				36672823	2022	1 patient reported with LP variant with detailed clinical information	1
				33649541	2021	3 patients reported with P or LP variant with detailed clinical information	3
				32149430	2021	2 patients reported with P or LP variant with detailed clinical information	2
				33604570	2020	5 patients reported with P or LP variant with detailed clinical information	5
				31269740	2019	6 patients reported with P or LP variant with detailed clinical information	5	1 patient is reported in Romaniello et al, 2014
				30744660	2019	3 patients reported with P or LP variant with detailed clinical information	2	1 patient is reported in Popp et al., 2017 (29158550)
				30087272	2018	3 patients reported with P or LP variant with detailed clinical information	3
				29907476	2018	1 patient reported with LP variant with detailed clinical information	1
				29109381	2017	1 patient reported with LP variant with detailed clinical information	1
				29109381	2017	1 patient reported with LP variant with detailed clinical information	1
				29158550	2017	1 patient reported with LP variant with detailed clinical information	1
				26493046	2015	2 patients reported with LP variant with detailed clinical information	2
				26294046	2015	1 patient reported with LP variant with detailed clinical information	1
				26130693	2015	2 patient reported with LP variant with detailed clinical information	2
				25053001	2014	1 patient reported with P or LP variant with detailed clinical information	1
				24392928	2014	1 patient reported with LP variant with detailed clinical information	1
				24860126	2014	26 patients reported with P or LP variant with detailed clinical information	26
				23528852	2013	1 patient reported with LP variant with detailed clinical information	1
				23361065	2013	2 patients reported with P or LP variant with detailed clinical information	2
				22633752	2013	1 patient reported with LP variant with detailed clinical information	1
				22264709	2012	19 patients reported with P or LP variant with detailed clinical information	1	6 patients are reported in Bahi-Buisson. 5 patients are reporten in Morris et al. 5 patients are reported in Poirier et al. 3 patients are reported in Jansen et al.
				21403111	2011	3 patients reported with P or LP variant with detailed clinical information	3
				20466733	2010	6 patients reported with P or LP variant with detailed clinical information	6
				18954413	2008	5 patients reported with P or LP variant with detailed clinical information	5
				18728072	2008	6 patients reported with P or LP variant with detailed clinical information	6
				17584854	2007	8 patients reported with P or LP variant with detailed clinical information	5	3 fetuses
MECP2	January - 2024	MECP2 AND ((COHORT) OR (PATIENT) OR ((SERIE) AND (PATIENTS)) OR (CASE REPORT))	730	36988314	2023	2 patients with MECP2 duplication syndrome	2
				37900250	2023	1 patient with MECP2 duplication syndrome	1
				36879246	2023	1 patient with duplication within two regions distal to MECP2	1
				37550174	2023	1 patient reported with LP variant with detailed clinical information	1
				37107643	2023	1 patient reported with LP variant with detailed clinical information	1
				37385287	2023	7 patients reported with P or LP variant with detailed clinical information	7
				37537631	2023	1 patient reported with LP variant with detailed clinical information	1
				36147795	2022	1 patient reported with LP variant with detailed clinical information	1
				35520952	2022	1 patient with MECP2 duplication syndrome	1
				35498794	2022	1 patient reported with LP variant with detailed clinical information	1
				34271245	2021	8 patients reported with a P variant with detailed clinical information	8
				33546327	2021	22 patients reported with P or LP variant with detailed clinical information	22
				34856927	2021	1 patient reported with a P variant with detailed clinical information	1	Clayton-Smith et al. 2000 Armstrong et al. 2001 Topcu et al. 2002 Kleefstra et al. 2004 Psoni et al. 2010 Pieras et al. 2011 Zhang et al. 2019 Schönewolf-Greulich et al. 2019
				30847208	2019	1 patient reported with LP variant with detailed clinical information	1
				32043567	2020	21 patients reported with P or LP variant with detailed clinical information	21
				32469098	2020	1 patient reported with LP variant with detailed clinical information	1
				28089766	2016	3 patients reported with P or LP variant with detailed clinical information	3
				26228846	2015	24 patients reported with P or LP variant with detailed clinical information	24
				25914188	2015	3 patient reported with P variants with detailed clinical information	3
				23921973	2014	4 patients reported with P or LP variant with detailed clinical information	4
				30417326	2019	2 patients reported with P variant with detailed clinical information	2
				20970936	2010	1 patient reported with LP variant with detailed clinical information	1
				20098342	2010	4 patient reported with LP variant with detailed clinical information	4
				14560307	2004	3 patient reported with LP variant with detailed clinical information	3
				11896459	2002	1 patient reported with LP variant with detailed clinical information	1
				11022934	2000	1 patient reported with LP variant with detailed clinical information	1
SLC6A8	February 2024	SLC6A8 AND ((COHORT) OR (PATIENT) OR ((SERIE) AND (PATIENTS)) OR (CASE REPORT))	92	38070861	2024	22 patients reported with LP o P variant	-	Ardon et al. (2016) (3), Mencarelli et al. (2011) (2), Wang et al. (2018) (1), Alcaide et al. (2010) (1), Mancini et al. (2005) (4), Kato et al., (2014) (4), Puusepp et al. (2010) (3), Lion-Francois et al.(2006) (4)
				37708665	2023	32 patients reported with LP o P variant	1	1 original, 31 review (Rostami et al. 2020 (2), deGrauw et al. 2002 (4), Valayannopoulos et al. 2012 (6), van de Kamp (7), Dezortova (2), Garcia (4),Mercimek (1), Salomons (7)
				37305710	2023	8 patients reported with P variant and clinical detailed information	8
				35588794	2022	1 patient with LP variant and 1 VUS	2
				37891751	2023	1 patient reported with P variant with detailed clinical information	1
				37924775	2023	1 patient reported with P variant with detailed clinical information	1
				35169411	2022	1 patient reported with LP o P variant	1
				33164824	2020	2 patients reported with P variant with detailed clinical information	2
				31222513	2019	2 patients reported with P variant with detailed clinical information	2
				30400883	2018	1 patient reported with LP variant with detailed clinical information	1
				29478817	2018	8 patients reported with P or LP variant with detailed clinical information	8
				28065824	2016	4 patients reported with LP o P variant	4
				27408820	2016	3 patients with reported P or LP variant with detailed clinical information	3
				24190795	2014	4 patients reported with LP o P variant	4
				24045174	2014	4 patients with LP variant	4
				24953403	2014	28 patients reported with P or LP variants with detailed clinical phenotype	3	Van de kamp 2012 (9), Vayalayannopoulos (6), Mercimek (1), DeGrauw 2002 (4),
				21556832	2012	9 patients reported with P or LP variant with detailed clinical information	9
				22196490	2012	4 patients reported with P variant with detailed clinical information	4
				21660517	2012	6 patients reported with P variant with detailed clinical information	6
				21910234	2011	2 patients reported with P or LP variant with detailed clinical information	2
				20528887	2011	7 patients reported with P variant with detailed clinical information	7
				24137762	2010	3 patients reported with P variant with detailed clinical information	3
				20002129	2010	1 patient reported with P variant with detailed clinical information	1
				20846889	2010	1 patient reported with P variant with detailed clinical information	1
				18726626	2008	2 patients reported with P variant with detailed clinical information	2
				17101918	2006	4 patient reported with P variant with detailed clinical information	4
				15690373	2005	4 patients reported with P variant with detailed clinical information	4
				12536364	2002	5 patients reported with P variant with detailed clinical information	5
				11898126	2002	7 patients reported with P variant with detailed clinical information	7
FMR1	February- March 2024	FMR1 AND ((COHORT) OR (PATIENT) OR ((SERIE) AND (PATIENTS)) OR (CASE REPORT))	771	38142803	2024	1 patient reported with P variant with detailed clinical information	1	Other patients reported in Jiraanont et al., 2017; Gonçalves et al., 2016; Hwang et al., 2016; Luo et al., 2015; Viveiros et al., 2015;Fan et al., 2005;Arocena et al., 2000;Hammond et al., 1997;Schmucker et al., 1996;de Graaff et al., 1996 ; Hirst et al., 1995;Meijer et al., 1994
				37745859	2023	5 patients reported with P variant with detailed clinical information	5
				37583466	2023	2 patients reported with P variant with detailed clinical information	2	2 premutation, 11 PD patients were detected with the GZ allele of FMR1 CGG repeat
				33642901	2021	7 patients reported with P variant with detailed clinical information	7	No mutation specification (full mutation)
				32466255	2020	3 patients reported with P variant with detailed clinical information	3
				31439621	2019	4 patients reported with P variant with detailed clinical information	4
				31126791	2019	7 patients reported with P variant with detailed clinical information	7
				28929824	2017	1 patient reported with P variant with detailed clinical information	1	4 patients with no detailed information
				29178241	2017	12 patients reported with P or LP variants with detailed clinical information	12	Lugenbeel et al. (1995) lugenbeel et al. (1995) Wang et al. (1997) Gronskov et al. (2011) Myrick, Hashimoto et al. (2015)a Okray et al. (2015) Quartier et al. (2017),
				26716517	2016	4 patients reported with P variant with detailed clinical information	4
				27696642	2016	1 patient reported with P variant with detailed clinical information	1
				26125897	2015	2 patients reported with LP o P variant	2
				24963073	2015	2 patients reported with LP o P variant	2
				15940701	2005	1 patient reported with P or LP variant with detailed clinical information	1
				10798369	2000	1 patient reported with P or LP variant with detailed clinical information	1
				9375726	1997	1 patient reported with P or LP variant with detailed clinical information	1
				8792813	1996	1 patient reported with P or LP variant with detailed clinical information	1
				8844070	1996	1 patient reported with P or LP variant with detailed clinical information	1
				8541863	1995	1 patient reported with P or LP variant with detailed clinical information	1
				7825604	1995	2 patients reported with LP o P variant	2
				8069307	1994	1 patient reported with P or LP variant with detailed clinical information	1	Brief description of the rest of the familiy (only detailed proband)
LGI1	February- March 2024	LGI1 AND ((COHORT) OR (PATIENT) OR ((SERIE) AND (PATIENTS)) OR (CASE REPORT))	687	35643238	2022	4 patients reported with P or LP variant with detailed clinical information	4
				31301272	2019	7 patients reported with P or LP variant with detailed clinical information	7
				26459092	2016	9 patients reported with P or LP variant with detailed clinical information	9
				25616465	2015	6 patients reported with P or LP variant with detailed clinical information	6
				24177143	2014	5 patients reported with P or LP variant with detailed clinical information	5
				23651915	2013	5 patients reported with P or LP variant with detailed clinical information	5
				24206907	2013	9 patients reported with P or LP variant with detailed clinical information	9
				21504429	2011	10 patients reported with P or LP variant with detailed clinical information	10
				21444903	2011	1 patient reported with P or LP variant with detailed clinical information	1	2 patients with no detailed information
				19268539	2009	5 patients reported with P or LP variant with detailed clinical information	5
				18625862	2008	4 patients reported with P or LP variant with detailed clinical information	4
				17296837	2007	5 patients reported with P or LP variant with detailed clinical information	5
				15079011	2006	11 patients reported with P or LP variant with detailed clinical information	11
				12771268	2004	7 patients reported with P or LP variant with detailed clinical information	7
HNRNPU	April 2024	HNRNPU AND ((COHORT) OR (PATIENT) OR ((SERIE) AND (PATIENTS)) OR (CASE REPORT))	80	35138025	2022	17 patients reported with P or LP variant with detailed clinical information	17
				32319732	2020	21 patients reported with P or LP variant with detailed clinical information	21
				28944577	2017	7 patients reported with P or LP variant with detailed clinical information	7
				28283832	2017	7 patients reported with P or LP variant with detailed clinical information	7
				28393272	2017	7 patients reported with P or LP variant with detailed clinical information	7
				33914968	2021	2 patients reported with P or LP variant with detailed clinical information	2
				28815871	2017	4 patients reported with P or LP variant with detailed clinical information	4
				27652284	2016	1 patients reported with P or LP variant with detailed clinical information	1
				22678713	2012	11 patients reported with P or LP variant with detailed clinical information	11
				20382278	2010	4 patients reported with P or LP variant with detailed clinical information	4
GNAO1	April 2024	GNAO1 AND ((COHORT) OR (PATIENT) OR ((SERIE) AND (PATIENTS)) OR (CASE REPORT))	110	35722775	2022	23 patients reported with P or LP variant with detailed clinical information	23
				36980817	2023	7 patients reported with P or LP variant with detailed clinical information	7
				37142469	2023	11 patients reported with P or LP variant with detailed clinical information	11
				28503590	2015	7 patients reported with P or LP variant with detailed clinical information	7	4 patients from Nakamura (2013); 2 EUROEPINOMICS
				40225165	2023	8 patients reported with P or LP variant with detailed clinical information	8
				28357411	2017	5 patients reported with P or LP variant with detailed clinical information	5	1 patient from Law et al 2015
				25966631	2016	4 patients reported with P or LP variant with detailed clinical information	4
				33298085	2020	6 patients reported with P variant with detailed clinical information	4	2 patients from Saitsu et al 2016; 1 patient from Kulkani 2016
				37225406	2023	25 patients reported with P or LP variant with detailed clinical information	25
				27068059	2016	6 patients reported with P or LP variant with detailed clinical information	6
GRIN2B	May- June 2024	GRIN2B AND ((COHORT) OR (PATIENT) OR ((SERIE) AND (PATIENTS)) OR (CASE REPORT))	172	38380699	2024	13 patients reported with P or LP variant with detailed clinical information	13
				38411992	2024	3 patients reported with P or LP variant with detailed clinical information	3	6 patients from Platzer et al. 2017
				36758276	2023	6 patients reported with P or LP variant with detailed clinical information	6
				37385334	2023	1 patients reported with P or LP variant with detailed clinical information	1	4 patients from Endele et al 2010
				37927744	2023	6 patients reported with P variant with detailed clinical information	6	4 patients in Freunscht et al 2013
				35393335	2022	1 patients reported with P or LP variant with detailed clinical information	1
				34844267	2022	1 patients reported with P or LP variant with detailed clinical information	1
				35238837	2022	4 patients reported with P or LP variant with detailed clinical information	4
				34997442	2022	1 patients reported with P or LP variant with detailed clinical information	1
				31429998	2019	1 patients reported with P or LP variant with detailed clinical information	1
				31213567	2019	1 patients reported with P or LP variant with detailed clinical information	1
				31085877	2019	1 patients reported with P or LP variant with detailed clinical information	1
				28377535	2017	1 patients reported with P or LP variant with detailed clinical information	1
				27605359	2016	3 patients reported with P or LP variant with detailed clinical information	3	2 patients from Platzer, 1 from Yarvana
				26544041	2015	2 patients reported with P or LP variant with detailed clinical information	2
				25590979	2015	1 patients reported with P or LP variant with detailed clinical information	1
				26350515	2015	1 patients reported with P or LP variant with detailed clinical information	1
				24863970	2014	1 patients reported with P or LP variant with detailed clinical information	1
				23934111	2014	1 patients reported with P or LP variant with detailed clinical information	1
				24272827	2014	1 patients reported with P or LP variant with detailed clinical information	1
				25356899	2014	1 patients reported with P or LP variant with detailed clinical information	1
				23718928	2013	1 patients reported with P or LP variant with detailed clinical information	1
				22521361	2013	1 patients reported with P or LP variant with detailed clinical information	1
				23033978	2012	2 patients reported with P or LP variant with detailed clinical information	2
				21572417	2011	1 patients reported with P or LP variant with detailed clinical information	1
				20890276	2010	7 patients reported with P or LP variant with detailed clinical information	7	1 patient from Kellner 2021
PURA	June 2024	PURA AND ((COHORT) OR (PATIENT) OR ((SERIE) AND (PATIENTS)) OR (CASE REPORT))	147	34790866	2021	142 patients reported with P or LP variant with detailed clinical information	100	67 patients new, 75 from literature review
UBE3A	June 2024	UBE3A AND ((COHORT) OR (PATIENT) OR ((SERIE) AND (PATIENTS)) OR (CASE REPORT))	187	38520260	2024	2 patients reported with P or LP variant with detailed clinical information	2	Bürger, et al., 2002 (1), Boyes, et al., 2006 (2), Calì, et al., 2010 (1), Beleza-Meireles, et al., 2011 (1), Piard, et al., 2011 (2)
				35620312	2022	2 patients reported with P or LP variant with detailed clinical information	2
				34324503	2021	1 patients reported with P or LP variant with detailed clinical information	1
				33037390	2021	1 patients reported with P or LP variant with detailed clinical information	1
				34976390	2021	1 patients reported with P or LP variant with detailed clinical information	1
				33739554	2021	1 patients reported with P or LP variant with detailed clinical information	1
				32889787	2020	8 patients reported with P or LP variant with detailed clinical information	8
				33333793	2020	1 patients reported with P or LP variant with detailed clinical information	1
				32722525	2020	1 patients reported with P or LP variant with detailed clinical information	1
				31088393	2019	1 patients reported with P or LP variant with detailed clinical information	1
				29737008	2018	3 patients reported with P or LP variant with detailed clinical information	3
				29250725	2018	1 patients reported with P or LP variant with detailed clinical information	1
				29162042	2017	9 patients reported with P or LP variant with detailed clinical information	9
				20933619	2011	1 patients reported with P or LP variant with detailed clinical information	1
				20034088	2010	8 patients reported with P or LP variant with detailed clinical information	8
				15054837	2004	5 patients reported with P or LP variant with detailed clinical information	5
				10424818	1999	14 patients reported with P or LP variant with detailed clinical information	14
CNTNAP2	June 2024	CNTNAP2 AND ((COHORT) OR (PATIENT) OR ((SERIE) AND (PATIENTS)) OR (CASE REPORT))	225	37805811	2024	7 patients reported with P or LP variant with detailed clinical information	7
				37183190	2023	61 patients reported with P or LP variant with detailed clinical information	61	22 patients reported and 39 from literature review
				34641913	2021	1 patients reported with P or LP variant with detailed clinical information	1
				32860008	2021	2 patients reported with P or LP variant with detailed clinical information	2
NRXN1	July 2024	NRXN1 AND ((COHORT) OR (PATIENT) OR ((SERIE) AND (PATIENTS)) OR (CASE REPORT))	128	22617343	2012	24 patients reported with P or LP variant with detailed clinical information	24
				31932357	2020	629 patients reviewed but no detailed information in all	6	629 deletions but no detailed information in all
				30031152	2019	34 patients reported with P or LP variants	34
				35626875	2022	2 patients with P or LP variant with detailed clinical information	2
				23533028	2013	23 patients reported with P or LP variants and detailed clinical information	23
				25486015	2015	5 patients with detailed clinical information	1	4 not done
				25614873	2014	3 patients with P or LP variant with detailed clinical information	3
				32658356	2020	5 patients with P or LP variant with detailed clinical information	5
				18057082	2007	1 patient with P variant with detailed clinical information	1
				23207424	2013	1 patient with P variant with detailed clinical information	1
